# The evolution and biological correlates of hand preferences in anthropoid primates

**DOI:** 10.1101/2021.12.30.474462

**Authors:** Kai R. Caspar, Fabian Pallasdies, Larissa Mader, Heitor Sartorelli, Sabine Begall

## Abstract

The evolution of human right-handedness has been intensively debated for decades. Manual lateralization patterns in non-human primates have the potential to elucidate evolutionary determinants of human handedness. However, restricted species samples and inconsistent methodologies have so far limited comparative phylogenetic studies. By combining original data with published literature reports, we assembled data on hand preferences for standardized object manipulation in 1,786 individuals from 38 species of anthropoid primates, including monkeys, apes, and humans. Based on that, we employ quantitative phylogenetic methods to test prevalent hypotheses on the roles of ecology, brain size and tool use in primate handedness evolution. We confirm that human right-handedness represents an unparalleled extreme among anthropoids and found taxa displaying population-level handedness to be rare. Species-level direction of manual lateralization was largely uniform among non-human primates and did not strongly correlate with any of the selected biological predictors, nor with phylogeny. In contrast, we recovered highly variable patterns of hand preference strength, which show signatures of both ecology and phylogeny. In particular, terrestrial primates tend to display weaker hand preferences than arboreal species. These results challenge popular ideas on primate handedness evolution, especially the postural origins hypothesis. Furthermore, they point to a potential adaptive benefit of disparate lateralization strength in primates, a measure of hand preference that has often been overlooked in the past. Finally, our data show that human lateralization patterns do not align with trends found among other anthropoids, suggesting that unique selective pressures gave rise to the unusual hand preferences of our species.
