## Supplementary File 1 for "The evolution and biological correlates of hand preferences in anthropoid primates"

### Sheet: AbsHI
taxon	tree node #	fastAnc #	estimated AbsHI	estimated AbsHI variance	lower 95% CI, upper 95% CI
Anthropoidea	1	39	0.675197	0.038019	0.293028, 1
Catarrhini	2	40	0.629773	0.018581	0.362599, 0.896947
Cercopithecoidea	3	41	0.626551	0.012407	0.408230, 0.844871
Cercopithecinae	4	42	0.589993	0.008234	0.412135, 0.767851
Cercopithecus	5	43	0.664955	0.006555	0.506263, 0.823647
Papionini	6	44	0.562351	0.006592	0.403217, 0.721485
Papionina	7	45	0.531911	0.006756	0.370810, 0.693011
Clade comprised by Cercocebus & Mandrillus	8	46	0.528366	0.005876	0.378120, 0.678613
Clade comprised by Papio & Theropithecus	9	47	0.422074	0.005924	0.271215, 0.572933
Papio	10	48	0.461855	0.001684	0.381435, 0.542275
Macaca	11	49	0.590015	0.005995	0.438261, 0.741769
Clade comprised by Macaca fascicularis, M. nemestrina, M. silenus & M. tonkeana	12	50	0.585214	0.005117	0.445010, 0.725418
Clade comprised by Macaca nemestrina, M. silenus & M. tonkeana	13	51	0.540607	0.003498	0.424688, 0.656527
Clade comprised by Macaca silenus & M. nemestrina	14	52	0.52904	0.003251	0.417277, 0.640802
Colobinae	15	53	0.671567	0.008005	0.496208, 0.846926
Clade comprised by Rhinopithecus & Pygathrix	16	54	0.653977	0.008418	0.474148, 0.833806
Clade comprised by Trachypithecus & Semnopithecus	17	55	0.688549	0.007978	0.513484, 0.863613
Trachypithecus	18	56	0.837548	0.005959	0.686242, 0.988854
Hominoidea	19	57	0.605589	0.01344	0.378364, 0.832814
Hylobatidae	20	58	0.603502	0.005932	0.452550, 0.754454
Clade comprised by Hylobates & Symphalangus	21	59	0.605209	0.005367	0.461616, 0.748802
Hylobates	22	60	0.669664	0.003905	0.547188, 0.792141
Nomascus	23	61	0.587827	0.00128	0.517704, 0.657950
Hominidae	24	62	0.595943	0.011623	0.384636, 0.807249
Homininae	25	63	0.628681	0.007484	0.459118, 0.798244
Clade comprised by Homo & Pan	26	64	0.666383	0.005803	0.517077, 0.815690
Pan	27	65	0.552644	0.002863	0.447775, 0.657513
Platyrrhini	28	66	0.740256	0.013853	0.509569, 0.970942
Clade comprised by Atelidae, Callitrichidae & Cebidae	29	67	0.732031	0.01211	0.516343, 0.947719
Ateles	30	68	0.848737	0.002169	0.757462, 0.940011
Clade comprised by Ateles fusciceps & A. geoffroyi	31	69	0.834005	0.001623	0.755040, 0.912969
Clade comprised by Callitrichidae & Cebidae	32	70	0.717437	0.011605	0.506294, 0.928581
Leontopithecus	33	71	0.473155	0.001776	0.390565, 0.555746
Clade comprised by Leontopithecus rosalia & L. chrysopygus	34	72	0.438596	0.000772	0.384138, 0.493054
Cebidae	35	73	0.719309	0.012114	0.503589, 0.935030
Sapajus	36	74	0.707097	0.004039	0.582526, 0.831668
Clade comprised by Sapajus apella & S. flavius	37	75	0.721255	0.002059	0.632325, 0.810186

### Sheet: HI
taxon	tree node #	fastAnc #	estimated HI	estimated HI variance	lower 95% CI, upper 95% CI
Anthropoidea	1	35	-0.025147	0.068849	-0.539435, 0.489141
Catarrhini	2	36	-0.018375	0.033034	-0.374611, 0.337861
Cercopithecoidea	3	37	-0.049480	0.022084	-0.340750, 0.241790
Cercopithecinae	4	38	-0.020323	0.014604	-0.257188, 0.216541
Cercopithecus	5	39	-0.035211	0.011579	-0.246121, 0.175700
Papionini	6	40	-0.008057	0.011722	-0.220260, 0.204146
Papionina	7	41	0.003820	0.011974	-0.210657, 0.218297
Clade comprised by Cercocebus & Mandrillus	8	42	0.002880	0.010381	-0.196816, 0.202576
Clade comprised by Papio & Theropithecus	9	43	0.048820	0.010466	-0.151696, 0.249335
Papio	10	44	0.082129	0.002973	-0.024739, 0.188998
Macaca	11	45	-0.015781	0.010948	-0.220865, 0.189304
Clade comprised by Macaca fascicularis, M. nemestrina & M. silenus	12	46	-0.017253	0.009785	-0.211133, 0.176626
Clade comprised by Macaca silenus & M. nemestrina	13	47	-0.011142	0.007085	-0.176115, 0.153831
Colobinae	14	48	-0.119199	0.014833	-0.357911, 0.119512
Clade comprised by Rhinopithecus & Pygathrix	15	49	-0.106245	0.015201	-0.347899, 0.135409
Clade comprised by Trachypithecus & Semnopithecus	16	50	-0.137316	0.015194	-0.378916, 0.104284
Hominoidea	17	51	0.023451	0.023790	-0.278859, 0.325762
Hylobatidae	18	52	-0.036772	0.010683	-0.239356, 0.165811
Clade comprised by Hylobates & Symphalangus	19	53	-0.041037	0.009608	-0.233154, 0.151080
Hylobates	20	54	-0.055142	0.006913	-0.218100, 0.107816
Hominidae	21	55	0.063431	0.020543	-0.217492, 0.344354
Homininae	22	56	0.244645	0.013218	0.019311, 0.469998
Clade comprised by Homo & Pan	23	57	0.313032	0.010248	0.114619, 0.511445
Pan	24	58	0.140703	0.005055	0.001346, 0.280060
Platyrrhini	25	59	-0.035414	0.025661	-0.349389, 0.278560
Ateles	26	60	-0.105405	0.003836	-0.226800, 0.015990
Clade comprised by Ateles fusciceps & A. geoffroyi	27	61	-0.035568	0.002868	-0.140541, 0.069405
Clade comprised by Callitrichidae & Cebidae	28	62	-0.031451	0.023547	-0.332215, 0.269313
Leontopithecus	29	63	0.079748	0.003139	-0.030063, 0.189559
Clade comprised by Leontopithecus rosalia & L. chrysopygus	30	64	0.043689	0.001363	-0.028685, 0.116062
Cebidae	31	65	-0.035624	0.023607	-0.336772, 0.265523
Sapajus	32	66	-0.009409	0.007152	-0.175164, 0.156347
Clade comprised by Sapajus apella & S. flavius	33	67	-0.057161	0.003637	-0.175368, 0.061046
