## Supplementary File 3 for "The evolution and biological correlates of hand preferences in anthropoid primates"

### Sheet: Tabelle1
Family	Species	Ecology	Reference	female endocranial volume	Reference	Notes	Habitual foraging-related tool use in the wild	Reference	Notes	Name in tree
Atelidae	Ateles fusciceps	Arboreal	Powell, L. E., Isler, K., & Barton, R. A. (2017). Re-evaluating the link between brain size and behavioural ecology in primates. Proceedings of the Royal Society B: Biological Sciences, 284(1865), 20171765.	107.549	Powell, L. E., Isler, K., & Barton, R. A. (2017). Re-evaluating the link between brain size and behavioural ecology in primates. Proceedings of the Royal Society B: Biological Sciences, 284(1865), 20171765.		No	N.A.		Ateles_fusciceps
Atelidae	Ateles geoffroyi	Arboreal	Powell, L. E., Isler, K., & Barton, R. A. (2017). Re-evaluating the link between brain size and behavioural ecology in primates. Proceedings of the Royal Society B: Biological Sciences, 284(1865), 20171765.	103.459	Powell, L. E., Isler, K., & Barton, R. A. (2017). Re-evaluating the link between brain size and behavioural ecology in primates. Proceedings of the Royal Society B: Biological Sciences, 284(1865), 20171765.		No	N.A.		Ateles_geoffroyi
Atelidae	Ateles hybridus	Arboreal	Powell, L. E., Isler, K., & Barton, R. A. (2017). Re-evaluating the link between brain size and behavioural ecology in primates. Proceedings of the Royal Society B: Biological Sciences, 284(1865), 20171765.	102.594	Powell, L. E., Isler, K., & Barton, R. A. (2017). Re-evaluating the link between brain size and behavioural ecology in primates. Proceedings of the Royal Society B: Biological Sciences, 284(1865), 20171765.		No	N.A.		Ateles_belzebuth
Callitrichidae	Leontopithecus chrysomelas	Arboreal	Powell, L. E., Isler, K., & Barton, R. A. (2017). Re-evaluating the link between brain size and behavioural ecology in primates. Proceedings of the Royal Society B: Biological Sciences, 284(1865), 20171765.	11.836	Powell, L. E., Isler, K., & Barton, R. A. (2017). Re-evaluating the link between brain size and behavioural ecology in primates. Proceedings of the Royal Society B: Biological Sciences, 284(1865), 20171765.	Pooled data for males and females	No	N.A.		Leontopithecus_chrysomelas
Callitrichidae	Leontopithecus chrysopygus	Arboreal	Powell, L. E., Isler, K., & Barton, R. A. (2017). Re-evaluating the link between brain size and behavioural ecology in primates. Proceedings of the Royal Society B: Biological Sciences, 284(1865), 20171765.	13.040	Kirk, E. C. (2006). Visual influences on primate encephalization. Journal of Human Evolution, 51(1), 76-90.	Data from closely related species (L. rosalia), pooled data for males and females	No	N.A.		Leontopithecus_chrysopygus
Callitrichidae	Leontopithecus rosalia	Arboreal	Powell, L. E., Isler, K., & Barton, R. A. (2017). Re-evaluating the link between brain size and behavioural ecology in primates. Proceedings of the Royal Society B: Biological Sciences, 284(1865), 20171765.	13.040	Kirk, E. C. (2006). Visual influences on primate encephalization. Journal of Human Evolution, 51(1), 76-90.	Pooled data for males and females	No	N.A.		Leontopithecus_rosalia
Cebidae	Sapajus flavius	Arboreal	Powell, L. E., Isler, K., & Barton, R. A. (2017). Re-evaluating the link between brain size and behavioural ecology in primates. Proceedings of the Royal Society B: Biological Sciences, 284(1865), 20171765.	63.653	Powell, L. E., Isler, K., & Barton, R. A. (2017). Re-evaluating the link between brain size and behavioural ecology in primates. Proceedings of the Royal Society B: Biological Sciences, 284(1865), 20171765.	Data from sister species (S. libidinosus)	Yes	Souto, A., Bione, C. B., Bastos, M., Bezerra, B. M., Fragaszy, D., & Schiel, N. (2011). Critically endangered blonde capuchins fish for termites and use new techniques to accomplish the task. Biology Letters, 7(4), 532-535.		Sapajus_flavius
Cebidae	Sapajus apella	Arboreal	Powell, L. E., Isler, K., & Barton, R. A. (2017). Re-evaluating the link between brain size and behavioural ecology in primates. Proceedings of the Royal Society B: Biological Sciences, 284(1865), 20171765.	64.136	Powell, L. E., Isler, K., & Barton, R. A. (2017). Re-evaluating the link between brain size and behavioural ecology in primates. Proceedings of the Royal Society B: Biological Sciences, 284(1865), 20171765.		Yes	Boinski, S., Quatrone, R. P., & Swartz, H. (2000). Substrate and tool use by brown capuchins in Suriname: ecological contexts and cognitive bases. American Anthropologist, 102(4), 741-761.		Cebus_apella
Cebidae	Sapajus xanthosternos	Arboreal	Powell, L. E., Isler, K., & Barton, R. A. (2017). Re-evaluating the link between brain size and behavioural ecology in primates. Proceedings of the Royal Society B: Biological Sciences, 284(1865), 20171765.	64.005	Powell, L. E., Isler, K., & Barton, R. A. (2017). Re-evaluating the link between brain size and behavioural ecology in primates. Proceedings of the Royal Society B: Biological Sciences, 284(1865), 20171765.		Yes	Canale, G. R., Guidorizzi, C. E., Kierulff, M. C. M., & Gatto, C. A. F. R. (2009). First record of tool use by wild populations of the yellow‐breasted capuchin monkey (Cebus xanthosternos) and new records for the bearded capuchin (Cebus libidinosus). American Journal of Primatology: Official Journal of the American Society of Primatologists, 71(5), 366-372.		Cebus_xanthosternos
Cebidae	Saimiri sciureus	Arboreal	Powell, L. E., Isler, K., & Barton, R. A. (2017). Re-evaluating the link between brain size and behavioural ecology in primates. Proceedings of the Royal Society B: Biological Sciences, 284(1865), 20171765.	23.523	Powell, L. E., Isler, K., & Barton, R. A. (2017). Re-evaluating the link between brain size and behavioural ecology in primates. Proceedings of the Royal Society B: Biological Sciences, 284(1865), 20171765.		No	N.A.		Saimiri_sciureus
Cercopithecidae	Cercocebus torquatus	Terrestrial	Powell, L. E., Isler, K., & Barton, R. A. (2017). Re-evaluating the link between brain size and behavioural ecology in primates. Proceedings of the Royal Society B: Biological Sciences, 284(1865), 20171765.	93.482	Powell, L. E., Isler, K., & Barton, R. A. (2017). Re-evaluating the link between brain size and behavioural ecology in primates. Proceedings of the Royal Society B: Biological Sciences, 284(1865), 20171765.		No	N.A.		Cercocebus_torquatus
Cercopithecidae	Cercopithecus diana/roloway	Arboreal	Powell, L. E., Isler, K., & Barton, R. A. (2017). Re-evaluating the link between brain size and behavioural ecology in primates. Proceedings of the Royal Society B: Biological Sciences, 284(1865), 20171765.	57.293	Powell, L. E., Isler, K., & Barton, R. A. (2017). Re-evaluating the link between brain size and behavioural ecology in primates. Proceedings of the Royal Society B: Biological Sciences, 284(1865), 20171765.		No	N.A.		Cercopithecus_diana
Cercopithecidae	Cercopithecus neglectus	Arboreal	Gautier-Hion, A (1988) Polyspecific associations among forest guenons: Ecological, behavioral and evolutionary aspects. In A Gautier-Hion, F Bourliere, J-P Gautier, and J Kingdon (eds.): A Primate Radiation-Evolutionary Biology of the African Guenons. Cambridge: Cambridge Press, pp. 452-476.	60.862	Powell, L. E., Isler, K., & Barton, R. A. (2017). Re-evaluating the link between brain size and behavioural ecology in primates. Proceedings of the Royal Society B: Biological Sciences, 284(1865), 20171765.		No	N.A.		Cercopithecus_neglectus
Cercopithecidae	Macaca fascicularis	Arboreal	Powell, L. E., Isler, K., & Barton, R. A. (2017). Re-evaluating the link between brain size and behavioural ecology in primates. Proceedings of the Royal Society B: Biological Sciences, 284(1865), 20171765.	60.934	Powell, L. E., Isler, K., & Barton, R. A. (2017). Re-evaluating the link between brain size and behavioural ecology in primates. Proceedings of the Royal Society B: Biological Sciences, 284(1865), 20171765.		Yes	Malaivijitnond, S., Lekprayoon, C., Tandavanittj, N., Panha, S., Cheewatham, C., & Hamada, Y. (2007). Stone‐tool usage by Thai long‐tailed macaques (Macaca fascicularis). American Journal of Primatology: Official Journal of the American Society of Primatologists, 69(2), 227-233.		Macaca_fascicularis
Cercopithecidae	Macaca nemestrina	Terrestrial	Ruppert, N., Holzner, A., See, K. W., Gisbrecht, A., & Beck, A. (2018). Activity budgets and habitat use of wild southern pig-tailed macaques (Macaca nemestrina) in oil palm plantation and forest. International Journal of Primatology, 39(2), 237-251.	97.854	Powell, L. E., Isler, K., & Barton, R. A. (2017). Re-evaluating the link between brain size and behavioural ecology in primates. Proceedings of the Royal Society B: Biological Sciences, 284(1865), 20171765.		No	N.A.		Macaca_nemestrina
Cercopithecidae	Macaca silenus	Arboreal	Powell, L. E., Isler, K., & Barton, R. A. (2017). Re-evaluating the link between brain size and behavioural ecology in primates. Proceedings of the Royal Society B: Biological Sciences, 284(1865), 20171765.	78	Powell, L. E., Isler, K., & Barton, R. A. (2017). Re-evaluating the link between brain size and behavioural ecology in primates. Proceedings of the Royal Society B: Biological Sciences, 284(1865), 20171765.		No	N.A.		Macaca_silenus
Cercopithecidae	Macaca sylvanus	Terrestrial	Powell, L. E., Isler, K., & Barton, R. A. (2017). Re-evaluating the link between brain size and behavioural ecology in primates. Proceedings of the Royal Society B: Biological Sciences, 284(1865), 20171765.	92.913	Powell, L. E., Isler, K., & Barton, R. A. (2017). Re-evaluating the link between brain size and behavioural ecology in primates. Proceedings of the Royal Society B: Biological Sciences, 284(1865), 20171765.		No	N.A.		Macaca_sylvanus
Cercopithecidae	Mandrillus sphinx	Terrestrial	Powell, L. E., Isler, K., & Barton, R. A. (2017). Re-evaluating the link between brain size and behavioural ecology in primates. Proceedings of the Royal Society B: Biological Sciences, 284(1865), 20171765.	136.422	Powell, L. E., Isler, K., & Barton, R. A. (2017). Re-evaluating the link between brain size and behavioural ecology in primates. Proceedings of the Royal Society B: Biological Sciences, 284(1865), 20171765.		No	N.A.		Mandrillus_sphinx
Cercopithecidae	Papio hamadryas	Terrestrial	Powell, L. E., Isler, K., & Barton, R. A. (2017). Re-evaluating the link between brain size and behavioural ecology in primates. Proceedings of the Royal Society B: Biological Sciences, 284(1865), 20171765.	137	Powell, L. E., Isler, K., & Barton, R. A. (2017). Re-evaluating the link between brain size and behavioural ecology in primates. Proceedings of the Royal Society B: Biological Sciences, 284(1865), 20171765.		No	N.A.		Papio_hamadryas
Cercopithecidae	Semnopithecus entellus	Terrestrial	Powell, L. E., Isler, K., & Barton, R. A. (2017). Re-evaluating the link between brain size and behavioural ecology in primates. Proceedings of the Royal Society B: Biological Sciences, 284(1865), 20171765.	95.237	Powell, L. E., Isler, K., & Barton, R. A. (2017). Re-evaluating the link between brain size and behavioural ecology in primates. Proceedings of the Royal Society B: Biological Sciences, 284(1865), 20171765.		No	N.A.		Semnopithecus_entellus
Cercopithecidae	Theropithecus gelada	Terrestrial	Powell, L. E., Isler, K., & Barton, R. A. (2017). Re-evaluating the link between brain size and behavioural ecology in primates. Proceedings of the Royal Society B: Biological Sciences, 284(1865), 20171765.	123.223	Powell, L. E., Isler, K., & Barton, R. A. (2017). Re-evaluating the link between brain size and behavioural ecology in primates. Proceedings of the Royal Society B: Biological Sciences, 284(1865), 20171765.		No	N.A.		Theropithecus_gelada
Cercopithecidae	Trachypithecus auratus	Arboreal	Powell, L. E., Isler, K., & Barton, R. A. (2017). Re-evaluating the link between brain size and behavioural ecology in primates. Proceedings of the Royal Society B: Biological Sciences, 284(1865), 20171765.	62.594	Powell, L. E., Isler, K., & Barton, R. A. (2017). Re-evaluating the link between brain size and behavioural ecology in primates. Proceedings of the Royal Society B: Biological Sciences, 284(1865), 20171765.		No	N.A.		Trachypithecus_auratus
Cercopithecidae	Papio anubis	Terrestrial	Powell, L. E., Isler, K., & Barton, R. A. (2017). Re-evaluating the link between brain size and behavioural ecology in primates. Proceedings of the Royal Society B: Biological Sciences, 284(1865), 20171765.	156.056	Powell, L. E., Isler, K., & Barton, R. A. (2017). Re-evaluating the link between brain size and behavioural ecology in primates. Proceedings of the Royal Society B: Biological Sciences, 284(1865), 20171765.		No	N.A.		Papio_anubis
Cercopithecidae	Rhinopithecus roxellana	Arboreal	Powell, L. E., Isler, K., & Barton, R. A. (2017). Re-evaluating the link between brain size and behavioural ecology in primates. Proceedings of the Royal Society B: Biological Sciences, 284(1865), 20171765.	115.535	Powell, L. E., Isler, K., & Barton, R. A. (2017). Re-evaluating the link between brain size and behavioural ecology in primates. Proceedings of the Royal Society B: Biological Sciences, 284(1865), 20171765.	Pooled data for males and females	No	N.A.		Rhinopithecus_roxellana
Cercopithecidae	Trachypithecus hathinensis	Arboreal	Powell, L. E., Isler, K., & Barton, R. A. (2017). Re-evaluating the link between brain size and behavioural ecology in primates. Proceedings of the Royal Society B: Biological Sciences, 284(1865), 20171765.	81	Powell, L. E., Isler, K., & Barton, R. A. (2017). Re-evaluating the link between brain size and behavioural ecology in primates. Proceedings of the Royal Society B: Biological Sciences, 284(1865), 20171765.	Data from closely related species (T. francoisi)	No	N.A.		Trachypithecus_francoisi
Cercopithecidae	Pygathrix cinerea	Arboreal	Powell, L. E., Isler, K., & Barton, R. A. (2017). Re-evaluating the link between brain size and behavioural ecology in primates. Proceedings of the Royal Society B: Biological Sciences, 284(1865), 20171765.	94.850	Powell, L. E., Isler, K., & Barton, R. A. (2017). Re-evaluating the link between brain size and behavioural ecology in primates. Proceedings of the Royal Society B: Biological Sciences, 284(1865), 20171765.	Data from sister species (P. nemaeus), pooled data for males and females	No	N.A.		Pygathrix_cinerea
Cercopithecidae	Macaca tonkeana	Terrestrial	Powell, L. E., Isler, K., & Barton, R. A. (2017). Re-evaluating the link between brain size and behavioural ecology in primates. Proceedings of the Royal Society B: Biological Sciences, 284(1865), 20171765.	93.791	Powell, L. E., Isler, K., & Barton, R. A. (2017). Re-evaluating the link between brain size and behavioural ecology in primates. Proceedings of the Royal Society B: Biological Sciences, 284(1865), 20171765.		No	N.A.		Macaca_tonkeana
Hominidae	Pan paniscus	Terrestrial	Powell, L. E., Isler, K., & Barton, R. A. (2017). Re-evaluating the link between brain size and behavioural ecology in primates. Proceedings of the Royal Society B: Biological Sciences, 284(1865), 20171765.	326.50	Powell, L. E., Isler, K., & Barton, R. A. (2017). Re-evaluating the link between brain size and behavioural ecology in primates. Proceedings of the Royal Society B: Biological Sciences, 284(1865), 20171765.		No	N.A.	Wild bonobos do use tools, but those are almost exclusively associated with social and self-care activities and not with foraging, which is of special relevance for the the tool use hypothesis of handedness evolution. We therefore categorize bonobos as non-habitual tool users for the context of our analyses. Compare Musgrave, S., & Sanz, C. (2018). Tool use in nonhuman primates. The international…	Pan_paniscus
Hominidae	Gorilla gorilla	Terrestrial	Powell, L. E., Isler, K., & Barton, R. A. (2017). Re-evaluating the link between brain size and behavioural ecology in primates. Proceedings of the Royal Society B: Biological Sciences, 284(1865), 20171765.	433.735	Powell, L. E., Isler, K., & Barton, R. A. (2017). Re-evaluating the link between brain size and behavioural ecology in primates. Proceedings of the Royal Society B: Biological Sciences, 284(1865), 20171765.		No	N.A.	Tool use in wild gorillas has been demonstrated, but is exceedingly rare when compared to other great apes or capuchins. Thus, we do not recognize them as habitual tool users here (see Musgrave, S., & Sanz, C. (2018). Tool use in nonhuman primates. The international encyclopedia of anthropology, 1-7.)	Gorilla_gorilla_gorilla
Hominidae	Pan troglodytes	Terrestrial	Powell, L. E., Isler, K., & Barton, R. A. (2017). Re-evaluating the link between brain size and behavioural ecology in primates. Proceedings of the Royal Society B: Biological Sciences, 284(1865), 20171765.	357.713	Powell, L. E., Isler, K., & Barton, R. A. (2017). Re-evaluating the link between brain size and behavioural ecology in primates. Proceedings of the Royal Society B: Biological Sciences, 284(1865), 20171765.		Yes	Musgrave, S., & Sanz, C. (2018). Tool use in nonhuman primates. The international encyclopedia of anthropology, 1-7.		Pan_troglodytes_verus
Hominidae	Pongo sp.	Arboreal	Powell, L. E., Isler, K., & Barton, R. A. (2017). Re-evaluating the link between brain size and behavioural ecology in primates. Proceedings of the Royal Society B: Biological Sciences, 284(1865), 20171765.	342.811	Powell, L. E., Isler, K., & Barton, R. A. (2017). Re-evaluating the link between brain size and behavioural ecology in primates. Proceedings of the Royal Society B: Biological Sciences, 284(1865), 20171765.	Mean of Pongo abelii and P. pygmaeus, since species identity in our sample is ambiguous	Yes	Musgrave, S., & Sanz, C. (2018). Tool use in nonhuman primates. The international encyclopedia of anthropology, 1-7.		Pongo pygmaeus
Hominidae	Homo sapiens	Terrestrial	Powell, L. E., Isler, K., & Barton, R. A. (2017). Re-evaluating the link between brain size and behavioural ecology in primates. Proceedings of the Royal Society B: Biological Sciences, 284(1865), 20171765.	1253.3	Bienvenu, T., Guy, F., Coudyzer, W., Gilissen, E., Roualdès, G., Vignaud, P., & Brunet, M. (2011). Assessing endocranial variations in great apes and humans using 3D data from virtual endocasts. American journal of physical anthropology, 145(2), 231-246.		Yes	Musgrave, S., & Sanz, C. (2018). Tool use in nonhuman primates. The international encyclopedia of anthropology, 1-7.		Homo_sapiens
Hylobatidae	Hylobates lar	Arboreal	Powell, L. E., Isler, K., & Barton, R. A. (2017). Re-evaluating the link between brain size and behavioural ecology in primates. Proceedings of the Royal Society B: Biological Sciences, 284(1865), 20171765.	101.378	Powell, L. E., Isler, K., & Barton, R. A. (2017). Re-evaluating the link between brain size and behavioural ecology in primates. Proceedings of the Royal Society B: Biological Sciences, 284(1865), 20171765.	Pooled data for males and females	No	N.A.		Hylobates_lar
Hylobatidae	Hylobates moloch	Arboreal	Powell, L. E., Isler, K., & Barton, R. A. (2017). Re-evaluating the link between brain size and behavioural ecology in primates. Proceedings of the Royal Society B: Biological Sciences, 284(1865), 20171765.	93.469	Powell, L. E., Isler, K., & Barton, R. A. (2017). Re-evaluating the link between brain size and behavioural ecology in primates. Proceedings of the Royal Society B: Biological Sciences, 284(1865), 20171765.	Pooled data for males and females	No	N.A.		Hylobates_moloch
Hylobatidae	Nomascus gabriellae	Arboreal	Powell, L. E., Isler, K., & Barton, R. A. (2017). Re-evaluating the link between brain size and behavioural ecology in primates. Proceedings of the Royal Society B: Biological Sciences, 284(1865), 20171765.	117.044	Powell, L. E., Isler, K., & Barton, R. A. (2017). Re-evaluating the link between brain size and behavioural ecology in primates. Proceedings of the Royal Society B: Biological Sciences, 284(1865), 20171765.	Pooled data for males and females	No	N.A.		Nomascus_gabriellae
Hylobatidae	Nomascus leucogenys /siki	Arboreal	Powell, L. E., Isler, K., & Barton, R. A. (2017). Re-evaluating the link between brain size and behavioural ecology in primates. Proceedings of the Royal Society B: Biological Sciences, 284(1865), 20171765.	121.967	Powell, L. E., Isler, K., & Barton, R. A. (2017). Re-evaluating the link between brain size and behavioural ecology in primates. Proceedings of the Royal Society B: Biological Sciences, 284(1865), 20171765.	Pooled data for males and females	No	N.A.		Nomascus_leucogenys
Hylobatidae	Symphalangus syndactylus	Arboreal	Powell, L. E., Isler, K., & Barton, R. A. (2017). Re-evaluating the link between brain size and behavioural ecology in primates. Proceedings of the Royal Society B: Biological Sciences, 284(1865), 20171765.	124.512	Powell, L. E., Isler, K., & Barton, R. A. (2017). Re-evaluating the link between brain size and behavioural ecology in primates. Proceedings of the Royal Society B: Biological Sciences, 284(1865), 20171765.	Pooled data for males and females	No	N.A.		Symphalangus_syndactylus
Pitheciidae	Pithecia pithecia	Arboreal	Powell, L. E., Isler, K., & Barton, R. A. (2017). Re-evaluating the link between brain size and behavioural ecology in primates. Proceedings of the Royal Society B: Biological Sciences, 284(1865), 20171765.	31.474	Powell, L. E., Isler, K., & Barton, R. A. (2017). Re-evaluating the link between brain size and behavioural ecology in primates. Proceedings of the Royal Society B: Biological Sciences, 284(1865), 20171765.	Pooled data for males and females	No	N.A.		Pithecia_pithecia
